# Prophages of infant-derived *Bifidobacterium longum* subspecies employ antagonistic and synergistic strategies to persist in their host

**DOI:** 10.64898/2026.02.18.706556

**Authors:** James A. D. Docherty, Nataliia Kuzub, Asier Fernández-Pato, Trishla Sinha, Sergio George, Sergio Andreu-Sánchez, Yuvashankar Kavanal, Milla F. Brandao-Gois, Dena Ennis, Lifelines NEXT cohort study, Cyrus A. Mallon, Sanzhima Garmaeva, Moran Yassour, Alexandra Zhernakova

## Abstract

Early colonisation by bifidobacteria is crucial for infant health, with *Bifidobacterium longum* subspecies (*BL.*) dominating the early gut microbiome. However, the interactions between these bacteria and their viruses remain poorly characterised. Here, we applied genomics-based approaches to examine *BL.* prophage composition and dynamics in infants, as well as their antagonistic and mutualistic evolutionary strategies. Across 213 metagenome-assembled genomes recovered from 139 infant faecal samples in the Dutch Lifelines NEXT cohort, 286 previously undescribed prophages were identified and analysed. Comparative genomics revealed extensive viral diversity, evidence of historical recombination, and widespread counter-defence, with ∼80% of prophages encoding anti-CRISPR or CRISPR-evasion proteins. Approximately half of prophages encoded metabolism altering genes. Notably, prophages and host CRISPR spacer arrays were highly stable across longitudinal samples, indicating stable phage‒host associations during early life. Together, these findings show that *BL.* prophages employ antagonistic and synergistic strategies to maintain infectivity and long-term persistence in the infant gut.
