## Supplementary Table 1 for "Prophages of infant-derived *Bifidobacterium longum* subspecies employ antagonistic and synergistic strategies to persist in their host"

### Sheet: Supplementary_Table_1
MAG_names	Feeding_mode	Birth_mode	subsp_cluster	Cohort	Completeness	Contamination	N50	gc_percent	genome_size	Prophage_presence_absence	Prophage_total_counts	Cas_presence_absence	Cas_Count	Cas_Prediction
LLNEXT_MAG_3493	MF	CS	infantis	LLNEXT	99.53	0.46	143945	59.96	2435221	1	1	1	1	I-C
LLNEXT_MAG_55614	BF	VG	longum	LLNEXT	99.53	0.576	128566	59.98	2355283	0	0	0	0
LLNEXT_MAG_55691	BF	VG	longum	LLNEXT	99.94	0.46	99700	60.05	2454452	1	2	0	0
LLNEXT_MAG_55739	FF	CS	nexti	LLNEXT	100	0.691	149032	59.86	2490538	1	1	1	1	I-E
LLNEXT_MAG_55857	FF	VG	longum	LLNEXT	97.71	0.23	74467	60.43	2217767	1	1	0	0
LLNEXT_MAG_56287	MF	VG	longum	LLNEXT	100	0	159246	60.17	2289696	1	1	0	0
LLNEXT_MAG_56305	MF	VG	nexti	LLNEXT	100	0.691	216661	59.89	2382254	0	0	1	2	I-E,II-C
LLNEXT_MAG_56610	FF	VG	longum	LLNEXT	99.76	0.806	97702	60.11	2432031	1	2	0	0
LLNEXT_MAG_56798	MF	VG	suis	LLNEXT	96.31	0.23	98633	60.13	2231495	1	1	0	0
LLNEXT_MAG_56869	NA	VG	longum	LLNEXT	100	0	107517	60.12	2231292	0	0	1	1	II-C
LLNEXT_MAG_57003	BF	CS	nexti	LLNEXT	100	0.691	177672	59.76	2305730	0	0	1	1	I-E
LLNEXT_MAG_57167	BF	VG	longum	LLNEXT	97.38	0.46	60972	60	2520386	1	1	1	1	II-C
LLNEXT_MAG_57337	FF	VG	longum	LLNEXT	100	0	185697	60.19	2191089	0	0	0	0
LLNEXT_MAG_57581	FF	VG	longum	LLNEXT	99.27	0.46	96416	60.33	2379046	1	1	0	0
LLNEXT_MAG_57913	FF	VG	longum	LLNEXT	100	0	178723	60.05	2435068	1	3	0	0
LLNEXT_MAG_58159	BF	VG	infantis	LLNEXT	100	0.921	182880	59.92	2627750	1	2	0	0
LLNEXT_MAG_58299	NA	VG	longum	LLNEXT	100	0	198924	59.77	2283436	1	1	1	1	II-C
LLNEXT_MAG_58381	BF	CS	nexti	LLNEXT	98.38	1.075	100249	59.95	2265115	0	0	1	1	I-E
LLNEXT_MAG_58387	BF	CS	nexti	LLNEXT	100	0.691	145735	59.69	2365449	0	0	1	2	I-E,II-C
LLNEXT_MAG_58508	NA	VG	infantis	LLNEXT	100	0.46	142464	59.78	2477307	1	1	0	0
LLNEXT_MAG_58553	BF	VG	infantis	LLNEXT	99.88	0.46	146169	59.83	2776086	1	3	0	0
LLNEXT_MAG_58578	NA	VG	longum	LLNEXT	99.07	0.691	114011	60.3	2262310	1	3	0	0
LLNEXT_MAG_58927	MF	VG	longum	LLNEXT	96.48	0	61210	60.3	2320961	0	0	0	0
LLNEXT_MAG_59068	NA	VG	longum	LLNEXT	99.53	1.843	120503	60.11	2345631	1	3	0	0
LLNEXT_MAG_59808	BF	VG	longum	LLNEXT	98.61	0	92872	60.16	2094396	0	0	0	0
LLNEXT_MAG_59893	NA	VG	nexti	LLNEXT	99.76	0.691	88695	59.59	2361831	0	0	1	2	I-E,II-C
LLNEXT_MAG_60237	MF	VG	nexti	LLNEXT	99.67	2.073	100903	60.1	2546314	1	1	1	1	I-E
LLNEXT_MAG_60338	NA	VG	nexti	LLNEXT	100	0.691	331350	59.86	2284046	1	1	1	1	I-E
LLNEXT_MAG_60387	FF	CS	longum	LLNEXT	99.65	0.153	107797	59.87	2419879	0	0	1	1	II-C
LLNEXT_MAG_60487	MF	VG	suis	LLNEXT	99.53	0.921	107074	60.1	2370075	1	3	0	0
LLNEXT_MAG_60794	BF	VG	longum	LLNEXT	97.61	0.499	72711	59.67	2402602	1	2	0	0
LLNEXT_MAG_60976	NA	NA	longum	LLNEXT	99.61	0.46	65354	60.13	2205699	1	2	0	0
LLNEXT_MAG_61732	FF	VG	longum	LLNEXT	100	0	90201	60.38	2418671	1	3	0	0
LLNEXT_MAG_61786	BF	VG	nexti	LLNEXT	99.15	0.691	88397	59.96	2387574	0	0	1	1	I-E
LLNEXT_MAG_62138	FF	CS	nexti	LLNEXT	100	0.691	219434	59.76	2332229	1	1	1	1	I-E
LLNEXT_MAG_62307	BF	VG	nexti	LLNEXT	100	0.691	104229	60.2	2303079	0	0	1	1	I-E
LLNEXT_MAG_62368	NA	NA	nexti	LLNEXT	100	0.691	188177	60.01	2416251	0	0	1	1	I-E
LLNEXT_MAG_62516	MF	VG	infantis	LLNEXT	99.02	0	109784	60.08	2430293	1	3	0	0
LLNEXT_MAG_62721	FF	VG	nexti	LLNEXT	100	0.691	76640	59.84	2284666	0	0	1	1	I-E
LLNEXT_MAG_62727	BF	VG	infantis	LLNEXT	99.88	0.921	186105	59.83	2660062	1	1	1	1	I-C
LLNEXT_MAG_63029	NA	VG	infantis	LLNEXT	100	0.46	176949	59.77	2482900	0	0	1	1	I-C
LLNEXT_MAG_63288	FF	VG	infantis	LLNEXT	99.53	0.518	117783	60.05	2640348	1	1	1	1	I-C
LLNEXT_MAG_63480	MF	VG	infantis	LLNEXT	100	0.46	168209	60.08	2651785	1	2	1	1	I-C
LLNEXT_MAG_64037	NA	VG	infantis	LLNEXT	100	0	216703	59.95	2664729	1	3	0	0
LLNEXT_MAG_64043	BF	VG	infantis	LLNEXT	100	0	145166	59.58	2502734	0	0	1	1	I-C
LLNEXT_MAG_64103	NA	VG	infantis	LLNEXT	100	0.46	87323	59.86	2639067	1	1	0	0
LLNEXT_MAG_64132	FF	VG	longum	LLNEXT	98.96	0	67968	59.96	2200330	1	1	1	1	II-C
LLNEXT_MAG_64349	MF	VG	longum	LLNEXT	99.94	0	166728	59.87	2223577	0	0	0	0
LLNEXT_MAG_64383	FF	CS	nexti	LLNEXT	100	0.691	79616	60.09	2454697	1	2	1	1	I-E
LLNEXT_MAG_64543	NA	VG	infantis	LLNEXT	99.53	0.46	136418	59.81	2528898	0	0	1	1	I-C
LLNEXT_MAG_64636	BF	VG	longum	LLNEXT	97.66	0	51928	59.92	2515099	1	3	1	1	I-E
LLNEXT_MAG_64930	NA	VG	nexti	LLNEXT	100	0.691	202098	59.71	2341216	0	0	1	2	I-E,II-C
LLNEXT_MAG_64999	MF	VG	infantis	LLNEXT	100	0	230210	59.97	2504029	0	0	1	1	I-C
LLNEXT_MAG_65081	NA	VG	infantis	LLNEXT	100	0.46	105388	59.77	2571146	1	1	0	0
LLNEXT_MAG_65137	MF	VG	infantis	LLNEXT	100	0.921	140649	59.76	2564081	1	3	0	0
LLNEXT_MAG_65168	NA	VG	infantis	LLNEXT	100	0.748	175542	59.53	2583809	1	1	1	1	I-C
LLNEXT_MAG_65222	NA	VG	infantis	LLNEXT	100	0	121976	59.95	2608686	1	2	0	0
LLNEXT_MAG_65294	BF	VG	longum	LLNEXT	99.48	0	65920	60.2	2246311	1	1	0	0
LLNEXT_MAG_65324	NA	VG	infantis	LLNEXT	100	0.384	169222	59.62	2707232	1	2	0	0
LLNEXT_MAG_65441	NA	VG	infantis	LLNEXT	100	0.46	226600	59.69	2616242	1	1	0	0
LLNEXT_MAG_65574	NA	VG	infantis	LLNEXT	100	0.23	107823	59.5	2613367	1	2	1	1	I-C
LLNEXT_MAG_65622	BF	CS	infantis	LLNEXT	99.94	0.691	338472	59.57	2831479	1	4	1	1	I-E
LLNEXT_MAG_65647	BF	NA	longum	LLNEXT	100	0	102097	60.23	2385449	1	2	0	0
LLNEXT_MAG_65695	BF	VG	suis	LLNEXT	99.53	0.23	145141	59.73	2433517	0	0	1	1	I-E
LLNEXT_MAG_65712	BF	CS	longum	LLNEXT	100	0.307	78065	60.39	2281101	1	1	0	0
LLNEXT_MAG_65727	FF	VG	longum	LLNEXT	97.29	0	68342	60.22	2216622	1	2	0	0
LLNEXT_MAG_65862	NA	VG	infantis	LLNEXT	100	0	237587	59.66	2508493	0	0	1	1	I-C
LLNEXT_MAG_65870	NA	VG	longum	LLNEXT	99.92	0	172234	60.25	2367792	0	0	0	0
LLNEXT_MAG_65964	BF	VG	infantis	LLNEXT	99.53	0	206149	59.8	2613042	1	4	0	0
LLNEXT_MAG_66009	BF	CS	longum	LLNEXT	99.36	0	90183	59.58	2503407	0	0	1	2	I-E
LLNEXT_MAG_66057	MF	CS	infantis	LLNEXT	99.53	0.46	174989	59.74	2640519	1	3	0	0
LLNEXT_MAG_66095	NA	VG	infantis	LLNEXT	100	0.46	176095	59.95	2593259	0	0	0	0
LLNEXT_MAG_66186	FF	VG	infantis	LLNEXT	100	0.46	235412	59.79	2631932	1	2	1	1	I-C
LLNEXT_MAG_66268	BF	VG	longum	LLNEXT	97.79	0	83404	60.26	2262103	1	1	1	1	II-C
LLNEXT_MAG_66271	BF	VG	longum	LLNEXT	100	0	105051	59.93	2228769	1	2	1	1	II-C
LLNEXT_MAG_66373	MF	VG	suis	LLNEXT	99.53	0.806	260283	60.26	2429783	1	1	0	0
LLNEXT_MAG_66573	BF	VG	infantis	LLNEXT	100	0.46	193645	59.68	2585691	1	2	0	0
LLNEXT_MAG_66604	FF	VG	nexti	LLNEXT	100	0.691	135169	59.76	2366927	1	1	1	2	I-E,II-C
LLNEXT_MAG_66686	BF	VG	infantis	LLNEXT	100	0.921	204388	59.43	2552723	1	1	1	2	I-C,I-E
LLNEXT_MAG_66753	BF	VG	infantis	LLNEXT	99.53	0	258523	59.84	2632184	1	3	0	0
LLNEXT_MAG_66830	BF	VG	nexti	LLNEXT	100	0.691	149602	59.6	2395831	0	0	1	2	I-E,II-C
LLNEXT_MAG_66843	BF	VG	longum	LLNEXT	100	0	253601	59.65	2581474	1	1	1	1	I-E
LLNEXT_MAG_66891	BF	VG	longum	LLNEXT	98.21	0.092	91173	60.24	2243535	0	0	1	1	I-G
LLNEXT_MAG_66919	BF	VG	infantis	LLNEXT	99.82	0.46	193573	59.8	2616177	1	2	1	1	I-C
LLNEXT_MAG_66941	BF	CS	nexti	LLNEXT	100	0.691	158079	59.92	2465315	1	1	1	1	I-E
LLNEXT_MAG_66966	BF	VG	longum	LLNEXT	99.53	0.057	88369	59.68	2581541	1	1	1	2	I-E,II-C
LLNEXT_MAG_67049	NA	NA	infantis	LLNEXT	100	0.46	152914	59.77	2708305	1	2	1	1	II-A
LLNEXT_MAG_67063	BF	VG	infantis	LLNEXT	100	0.921	341192	59.99	2855438	1	2	0	0
LLNEXT_MAG_67069	FF	CS	longum	LLNEXT	100	1.036	159623	59.95	2318316	1	3	0	0
LLNEXT_MAG_67237	NA	VG	infantis	LLNEXT	100	0.46	98569	60.29	2691706	1	2	0	0
LLNEXT_MAG_67507	BF	CS	infantis	LLNEXT	98.61	0	261141	59.74	2510524	1	2	0	0
LLNEXT_MAG_67579	NA	VG	infantis	LLNEXT	99.07	0.921	61085	59.74	2720996	1	5	0	0
LLNEXT_MAG_67585	NA	VG	infantis	LLNEXT	100	0.46	188120	60.15	2688834	1	2	0	0
LLNEXT_MAG_67652	BF	VG	infantis	LLNEXT	99.53	0.921	190938	59.62	2655241	1	3	0	0
LLNEXT_MAG_67762	FF	VG	nexti	LLNEXT	97.23	2.073	91694	60	2197867	0	0	0	0
LLNEXT_MAG_67873	BF	VG	infantis	LLNEXT	100	0	216162	59.97	2618463	0	0	0	0
LLNEXT_MAG_68065	NA	VG	longum	LLNEXT	100	0	79277	60.11	2348142	1	3	1	1	II-C
LLNEXT_MAG_68097	MF	NA	infantis	LLNEXT	98.61	0.153	76356	59.94	2444389	1	2	0	0
LLNEXT_MAG_68204	NA	VG	infantis	LLNEXT	99.53	0	125318	60.13	2816962	1	4	0	0
LLNEXT_MAG_68258	BF	VG	suis	LLNEXT	99.07	0.614	93734	60.02	2255474	1	1	0	0
LLNEXT_MAG_68357	BF	VG	infantis	LLNEXT	100	0	199293	59.97	2641874	1	1	0	0
LLNEXT_MAG_68437	NA	VG	infantis	LLNEXT	99.9	0.921	200987	59.88	2873249	1	1	0	0
LLNEXT_MAG_68496	FF	VG	infantis	LLNEXT	100	0.921	219543	59.5	2892439	1	2	1	2	I-C,I-E
LLNEXT_MAG_68600	FF	VG	infantis	LLNEXT	100	0.46	367578	59.77	2767017	1	2	0	0
LLNEXT_MAG_68634	NA	CS	infantis	LLNEXT	100	0	208487	59.48	2525423	1	1	1	1	I-C
LLNEXT_MAG_68638	MF	VG	infantis	LLNEXT	100	0.46	312759	59.83	2688333	1	1	1	1	I-C
LLNEXT_MAG_68708	NA	VG	infantis	LLNEXT	100	0.46	233311	59.5	2730704	0	0	0	0
LLNEXT_MAG_68750	NA	VG	infantis	LLNEXT	100	0.46	121781	59.73	2499309	0	0	1	1	I-C
LLNEXT_MAG_68815	NA	VG	infantis	LLNEXT	99.53	0.449	73402	60.08	2861460	1	2	0	0
LLNEXT_MAG_68951	NA	VG	infantis	LLNEXT	100	0.921	156831	59.81	2552620	1	2	0	0
LLNEXT_MAG_68962	FF	CS	infantis	LLNEXT	99.53	0.921	215012	59.83	2690304	1	1	1	1	I-C
LLNEXT_MAG_68977	MF	CS	infantis	LLNEXT	99.94	1.536	102022	59.91	2358812	0	0	1	1	I-C
LLNEXT_MAG_69170	NA	NA	infantis	LLNEXT	98.92	0	117603	59.38	2516743	0	0	0	0
LLNEXT_MAG_69178	MF	NA	infantis	LLNEXT	100	0.921	180402	59.77	2506654	0	0	1	1	I-C
LLNEXT_MAG_69202	NA	CS	infantis	LLNEXT	100	0.921	215436	59.72	2717138	1	4	0	0
LLNEXT_MAG_69206	NA	VG	infantis	LLNEXT	100	0.921	86803	59.61	2835312	1	4	1	1	I-E
LLNEXT_MAG_69288	FF	VG	infantis	LLNEXT	96.77	0.23	94527	59.73	2516470	1	1	1	1	I-C
LLNEXT_MAG_69424	NA	VG	infantis	LLNEXT	99.19	1.612	100723	59.76	2631596	1	3	0	0
LLNEXT_MAG_69496	FF	VG	infantis	LLNEXT	97.31	0.691	65057	59.66	2557220	0	0	0	0
LLNEXT_MAG_69516	BF	VG	infantis	LLNEXT	99.38	0.435	94422	59.21	2606885	0	0	1	1	I-C
LLNEXT_MAG_69672	FF	VG	infantis	LLNEXT	100	0.46	200314	59.61	2608518	1	2	0	0
LLNEXT_MAG_69854	BF	VG	infantis	LLNEXT	100	0.46	78300	59.87	2554512	1	2	0	0
LLNEXT_MAG_69865	BF	VG	nexti	LLNEXT	100	1.152	135111	59.97	2457290	1	1	1	1	I-E
LLNEXT_MAG_69892	FF	VG	infantis	LLNEXT	100	0.921	160796	59.88	2611517	1	1	1	1	I-C
LLNEXT_MAG_69915	NA	CS	infantis	LLNEXT	100	1.167	137655	59.59	2893546	1	3	1	1	I-E
LLNEXT_MAG_69963	FF	VG	infantis	LLNEXT	100	0	90217	59.85	2732529	1	2	0	0
LLNEXT_MAG_69985	NA	VG	infantis	LLNEXT	100	0.46	167344	59.96	2694276	0	0	0	0
LLNEXT_MAG_69999	BF	VG	infantis	LLNEXT	100	0.921	163029	59.75	2707313	1	3	0	0
LLNEXT_MAG_70061	MF	VG	infantis	LLNEXT	100	0	204181	59.83	2700869	1	1	0	0
LLNEXT_MAG_70106	FF	VG	infantis	LLNEXT	95.49	0	75813	59.71	2548971	0	0	1	1	I-C
LLNEXT_MAG_70184	FF	VG	infantis	LLNEXT	100	0.979	170957	59.56	2548951	0	0	1	1	I-C
LLNEXT_MAG_70191	NA	VG	infantis	LLNEXT	99.36	0	84999	59.9	2552468	1	2	0	0
LLNEXT_MAG_70277	NA	VG	infantis	LLNEXT	99.53	0.46	95686	59.83	2594165	1	1	0	0
LLNEXT_MAG_70426	NA	VG	infantis	LLNEXT	98.15	0	57397	60.08	2393834	0	0	0	0
LLNEXT_MAG_70577	BF	VG	infantis	LLNEXT	100	1.152	157424	59.8	2513535	0	0	1	1	I-C
LLNEXT_MAG_70586	NA	VG	infantis	LLNEXT	99.53	0.399	103905	59.83	2530990	1	2	0	0
LLNEXT_MAG_70835	MF	VG	infantis	LLNEXT	96.77	0.614	77796	60.11	2384363	1	1	1	1	I-C
LLNEXT_MAG_70870	FF	VG	infantis	LLNEXT	100	0.46	148078	59.67	2491402	0	0	1	1	I-C
LLNEXT_MAG_70927	FF	VG	infantis	LLNEXT	100	0.23	151955	59.6	2774953	1	2	0	0
LLNEXT_MAG_70955	MF	VG	infantis	LLNEXT	99.53	0.46	164582	59.75	2657454	1	3	0	0
LLNEXT_MAG_71082	MF	CS	infantis	LLNEXT	100	0.768	84257	59.53	2880874	1	4	1	1	I-E
LLNEXT_MAG_71101	BF	CS	infantis	LLNEXT	100	0.46	241440	59.63	2729401	1	3	0	0
LLNEXT_MAG_71118	NA	VG	infantis	LLNEXT	99	0.641	84937	59.77	2744178	0	0	1	1	I-C
LLNEXT_MAG_71182	FF	VG	infantis	LLNEXT	99.76	0.23	86344	59.66	2535206	1	1	1	1	I-C
LLNEXT_MAG_71191	BF	VG	infantis	LLNEXT	99.53	1.036	147075	59.89	2421283	0	0	1	1	I-C
LLNEXT_MAG_71200	BF	VG	infantis	LLNEXT	100	0.46	128709	59.62	2686636	1	2	0	0
LLNEXT_MAG_71359	MF	VG	infantis	LLNEXT	100	0.691	95448	59.61	2775362	1	2	1	1	I-E
LLNEXT_MAG_71367	NA	VG	infantis	LLNEXT	100	0	145211	59.75	2610476	1	3	0	0
LLNEXT_MAG_71381	FF	VG	infantis	LLNEXT	98.69	1.152	125482	59.65	2642535	1	1	0	0
LLNEXT_MAG_71531	NA	VG	suis	LLNEXT	96.65	0	105738	60.04	2270106	1	1	0	0
LLNEXT_MAG_71565	FF	CS	infantis	LLNEXT	94.93	1.497	74591	60.25	2429318	1	3	0	0
LLNEXT_MAG_71570	NA	VG	infantis	LLNEXT	100	0	137863	60.04	2498234	0	0	1	1	I-C
LLNEXT_MAG_71653	NA	VG	infantis	LLNEXT	99.53	0.23	146804	59.87	2509494	0	0	1	1	I-C
LLNEXT_MAG_71727	BF	VG	infantis	LLNEXT	100	0.46	148078	59.63	2507121	0	0	1	1	I-C
LLNEXT_MAG_71744	MF	VG	infantis	LLNEXT	99.53	0.322	51869	60.28	2252418	0	0	1	2	I-C,I-E
LLNEXT_MAG_71860	MF	VG	infantis	LLNEXT	100	0.46	115081	60.06	2720545	1	1	0	0
LLNEXT_MAG_71882	BF	VG	infantis	LLNEXT	100	0	147540	59.88	2656543	1	4	0	0
LLNEXT_MAG_71893	NA	VG	infantis	LLNEXT	99.53	1.728	99265	59.71	2636963	1	2	0	0
LLNEXT_MAG_72204	MF	VG	infantis	LLNEXT	100	0	133991	59.96	2663968	1	1	0	0
LLNEXT_MAG_72232	MF	VG	infantis	LLNEXT	100	0	138849	59.38	2537250	0	0	1	1	I-C
LLNEXT_MAG_72729	BF	VG	infantis	LLNEXT	94.79	1.013	58839	59.84	2535004	1	1	0	0
LLNEXT_MAG_72910	FF	VG	longum	LLNEXT	97.27	1.9	60417	60.25	2276901	1	1	1	1	II-C
LLNEXT_MAG_73108	NA	CS	infantis	LLNEXT	99.07	0.691	77655	59.59	2769646	1	3	0	0
LLNEXT_MAG_73175	FF	CS	infantis	LLNEXT	96.9	0.729	62679	59.79	2467711	0	0	1	1	I-C
LLNEXT_MAG_73479	FF	VG	infantis	LLNEXT	99.88	0.691	140284	59.69	2694832	1	2	0	0
LLNEXT_MAG_74237	NA	VG	infantis	LLNEXT	100	0.46	71838	60.15	2467624	1	1	0	0
LLNEXT_MAG_74375	FF	VG	infantis	LLNEXT	98.73	1.244	119996	59.66	2739422	1	2	0	0
LLNEXT_MAG_74667	FF	VG	longum	LLNEXT	95.84	0.057	71484	60.32	2368623	1	1	0	0
LLNEXT_MAG_75832	NA	VG	infantis	LLNEXT	99.53	0.921	162415	59.77	2934323	1	3	1	1	I-E
LLNEXT_MAG_76478	BF	VG	infantis	LLNEXT	96.71	2.419	74822	60.05	2463767	0	0	0	0
LLNEXT_MAG_76821	NA	VG	infantis	LLNEXT	98.61	1.036	62651	60.47	2249033	0	0	0	0
LLNEXT_MAG_77242	NA	VG	infantis	LLNEXT	99.61	0	100439	58.92	2624815	0	0	1	1	I-C
LLNEXT_MAG_77328	BF	VG	infantis	LLNEXT	100	0.46	153571	60.09	2859389	1	3	0	0
LLNEXT_MAG_78257	NA	VG	longum	LLNEXT	100	0.23	255576	60.29	2455691	1	1	0	0
LLNEXT_MAG_78381	NA	VG	infantis	LLNEXT	97.42	1.536	58882	60.03	2568620	1	1	0	0
LLNEXT_MAG_79709	NA	NA	infantis	LLNEXT	97.23	1.152	62194	59.9	2876485	1	2	0	0
LLNEXT_MAG_79957	BF	VG	infantis	LLNEXT	98.61	0.672	52428	59.85	2691028	1	3	0	0
LLNEXT_MAG_80204	NA	VG	longum	LLNEXT	98.61	0	75031	60.09	2329065	1	1	0	0
LLNEXT_MAG_80476	BF	VG	infantis	LLNEXT	98.11	0.23	91014	59.96	2449124	1	3	0	0
LLNEXT_MAG_81465	NA	VG	longum	LLNEXT	99.35	0	54065	60.31	2376752	1	2	0	0
LLNEXT_MAG_81732	FF	VG	longum	LLNEXT	98.46	0.921	77798	60.27	2288669	1	1	0	0
LLNEXT_MAG_83169	FF	VG	infantis	LLNEXT	100	0.23	124101	60.03	2320191	0	0	1	2	I-C,I-E
LLNEXT_MAG_83366	NA	CS	longum	LLNEXT	99.07	0	85563	60	2426184	1	3	0	0
LLNEXT_MAG_83488	BF	VG	longum	LLNEXT	100	0	116785	60.31	2411646	1	3	0	0
LLNEXT_MAG_83513	BF	VG	longum	LLNEXT	100	0	143391	60.1	2248697	1	1	1	1	II-C
LLNEXT_MAG_83578	BF	VG	longum	LLNEXT	99.84	0	76457	60.52	2326983	1	1	0	0
LLNEXT_MAG_83748	BF	VG	longum	LLNEXT	99.48	0	105376	59.64	2540340	1	2	1	1	I-E
LLNEXT_MAG_83781	FF	CS	nexti	LLNEXT	99.76	0.691	133112	59.59	2361650	0	0	1	1	I-E
LLNEXT_MAG_83789	NA	VG	nexti	LLNEXT	100	0.691	147535	59.94	2412954	0	0	1	1	I-E
LLNEXT_MAG_83841	NA	VG	nexti	LLNEXT	100	0.691	134138	59.62	2395258	1	1	1	2	I-E,II-C
LLNEXT_MAG_83981	NA	VG	nexti	LLNEXT	100	0.691	102463	59.75	2271458	0	0	0	0
LLNEXT_MAG_84046	BF	VG	nexti	LLNEXT	100	0.691	177051	59.95	2408540	1	2	1	1	I-E
LLNEXT_MAG_84143	BF	VG	nexti	LLNEXT	99.53	0.691	217781	59.92	2397273	1	1	1	1	I-E
LLNEXT_MAG_84193	BF	VG	longum	LLNEXT	100	0.46	83437	59.82	2483982	1	1	1	2	I-E,II-C
LLNEXT_MAG_84530	MF	VG	longum	LLNEXT	100	0	83639	60.11	2342702	1	4	0	0
LLNEXT_MAG_84559	NA	VG	longum	LLNEXT	99.94	0	93057	59.83	2499748	1	2	1	1	I-E
LLNEXT_MAG_84624	BF	VG	nexti	LLNEXT	100	0.998	83073	59.52	2337704	1	1	1	1	I-E
LLNEXT_MAG_84861	BF	VG	longum	LLNEXT	100	0	185788	59.84	2257179	1	1	0	0
LLNEXT_MAG_84935	BF	VG	nexti	LLNEXT	100	0.691	109454	59.77	2367826	1	2	1	1	I-E
LLNEXT_MAG_85258	BF	CS	nexti	LLNEXT	99.53	0.691	258875	59.98	2273396	1	1	1	1	I-E
LLNEXT_MAG_85286	BF	VG	infantis	LLNEXT	100	0	145633	59.77	2467863	0	0	1	1	I-C
LLNEXT_MAG_85517	BF	CS	nexti	LLNEXT	100	0.691	156012	59.71	2360848	0	0	1	1	I-E
LLNEXT_MAG_85614	BF	VG	infantis	LLNEXT	100	0	193272	59.81	2744121	1	1	0	0
LLNEXT_MAG_85640	MF	VG	longum	LLNEXT	100	0	58442	59.99	2187243	0	0	0	0
LLNEXT_MAG_85728	MF	CS	nexti	LLNEXT	99.76	0.691	207678	59.5	2399231	0	0	1	2	I-E,II-C
LLNEXT_MAG_85755	FF	CS	infantis	LLNEXT	100	0.46	245187	60.01	2570764	1	1	1	1	I-C
LLNEXT_MAG_85862	NA	CS	infantis	LLNEXT	98.27	0.46	117326	59.88	2549463	1	3	0	0
LLNEXT_MAG_86044	NA	CS	infantis	LLNEXT	96.98	0.46	82603	60.23	2538614	1	3	0	0
LLNEXT_MAG_86119	BF	CS	longum	LLNEXT	98.79	0	53584	59.57	2546946	0	0	1	1	I-E
LLNEXT_MAG_86186	NA	CS	infantis	LLNEXT	98.57	1.036	53314	59.98	2460087	1	2	0	0
LLNEXT_MAG_86703	BF	VG	infantis	LLNEXT	100	0.921	173752	60.08	2606497	1	1	0	0
LLNEXT_MAG_86710	BF	VG	infantis	LLNEXT	100	0	201913	59.92	2625393	1	3	0	0
LLNEXT_MAG_86899	BF	VG	longum	LLNEXT	99.76	0	87106	60.17	2385164	1	1	0	0

### Sheet: Abbreviations
Abbreviations:
FF = Formula feeding
BF = Breast feeding
MF = Mixed feeding
CS = Caesarean delivery
VG = Vaginal delivery
NA = Not applicable / data not available
