## Supplementary Table 2 for "Prophages of infant-derived *Bifidobacterium longum* subspecies employ antagonistic and synergistic strategies to persist in their host"

### Sheet: Supplementary_Table_2
Prophage_name	Host_MAG	subsp_cluster	Contig_size_bp	GC_content_perc	Host_Cas	Acr_presence_absence	CRISPR_evasion_presence_absence	Acr_Cas_evasion_combined	Metabolism	Products	Feeding_mode	Birth_mode
75832_P1	LLNEXT_MAG_75832	infantis	42669	60.96	1	1	1	1	1	ADP-ribosyltransferase exoenzyme toxin; toxin; phosphoadenosine phosphosulfate reductase	NA	VG
79957_P1	LLNEXT_MAG_79957	infantis	28464	60.76	0	0	1	1	0		BF	VG
55691_P1	LLNEXT_MAG_55691	longum	36273	68.24	0	0	1	1	1	HicB-like antitoxin; toxin; VFDB virulence factor protein	BF	VG
61732_P1	LLNEXT_MAG_61732	longum	32242	61.4	0	1	0	1	0		FF	VG
71565_P1	LLNEXT_MAG_71565	infantis	18917	62.14	0	1	0	1	0		FF	CS
70955_P1	LLNEXT_MAG_70955	infantis	19544	62.26	0	1	0	1	1	ribonuclease toxin of AT system	MF	VG
66753_P1	LLNEXT_MAG_66753	infantis	36121	62	0	0	1	1	0		BF	VG
70277_P1	LLNEXT_MAG_70277	infantis	22350	63.82	0	0	1	1	0		NA	VG
68962_P1	LLNEXT_MAG_68962	infantis	19382	61.75	1	1	0	1	1	ribonuclease toxin of AT system	FF	CS
69206_P1	LLNEXT_MAG_69206	infantis	35907	61.87	1	0	1	1	0		NA	VG
66186_P1	LLNEXT_MAG_66186	infantis	36744	61.73	1	0	1	1	0		FF	VG
64383_P1	LLNEXT_MAG_64383	nexti	37900	60.07	1	0	1	1	1	membrane protein; phosphoadenosine phosphosulfate reductase; toxin-antitoxin system HicB-like; Lar-like restriction alleviation protein	FF	CS
74237_P1	LLNEXT_MAG_74237	infantis	38433	63.73	0	1	1	1	1	ribonuclease toxin of AT system	NA	VG
67579_P1	LLNEXT_MAG_67579	infantis	38908	60.82	0	1	1	1	1	phosphoadenosine phosphosulfate reductase	NA	VG
69999_P1	LLNEXT_MAG_69999	infantis	40931	61.29	0	0	1	1	1	membrane protein	BF	VG
66573_P1	LLNEXT_MAG_66573	infantis	39171	61.84	0	0	1	1	0		BF	VG
70927_P1	LLNEXT_MAG_70927	infantis	32573	61.49	0	0	1	1	1	membrane protein	FF	VG
60338_P1	LLNEXT_MAG_60338	nexti	19918	60.31	1	1	0	1	0		NA	VG
67652_P1	LLNEXT_MAG_67652	infantis	26861	64.17	0	0	0	0	1	ribonuclease toxin of AT system; ribonuclease toxin of AT system	BF	VG
66057_P1	LLNEXT_MAG_66057	infantis	36121	62	0	0	1	1	0		MF	CS
71893_P1	LLNEXT_MAG_71893	infantis	39268	61.76	0	0	1	1	0		NA	VG
84530_P1	LLNEXT_MAG_84530	longum	38157	60.45	0	0	1	1	1	phosphoadenosine phosphosulfate reductase; superinfection exclusion	MF	VG
60976_P1	LLNEXT_MAG_60976	longum	29128	61.82	0	1	0	1	0		NA	NA
69206_P2	LLNEXT_MAG_69206	infantis	19382	61.74	1	1	0	1	1	ribonuclease toxin of AT system	NA	VG
83488_P1	LLNEXT_MAG_83488	longum	37069	61.23	0	1	0	1	0		BF	VG
83366_P1	LLNEXT_MAG_83366	longum	17998	59.62	0	1	0	1	0		NA	CS
61732_P2	LLNEXT_MAG_61732	longum	19851	60.45	0	1	0	1	1	glutamine amidotransferase	FF	VG
84046_P1	LLNEXT_MAG_84046	nexti	34304	61.08	1	1	0	1	1	membrane protein	BF	VG
68634_P1	LLNEXT_MAG_68634	infantis	26933	64.44	1	0	0	0	1	ribonuclease toxin of AT system; ribonuclease toxin of AT system	NA	CS
68204_P1	LLNEXT_MAG_68204	infantis	24859	62.03	0	0	0	0	1	phosphoadenosine phosphosulfate reductase	NA	VG
68600_P1	LLNEXT_MAG_68600	infantis	40229	60.96	0	1	1	1	1	phosphoadenosine phosphosulfate reductase	FF	VG
79957_P2	LLNEXT_MAG_79957	infantis	35418	63.3	0	0	1	1	1	phosphoadenosine phosphosulfate reductase; DefenseFinder protein	BF	VG
67049_P1	LLNEXT_MAG_67049	infantis	19523	62.25	1	1	0	1	1	ribonuclease toxin of AT system	NA	NA
68600_P2	LLNEXT_MAG_68600	infantis	44696	62.26	0	1	1	1	1	ribonuclease toxin of AT system; VFDB virulence factor protein	FF	VG
62516_P1	LLNEXT_MAG_62516	infantis	39876	61.19	0	0	1	1	1	membrane protein	MF	VG
71893_P2	LLNEXT_MAG_71893	infantis	25359	59.99	0	0	0	0	0		NA	VG
63288_P1	LLNEXT_MAG_63288	infantis	38263	63.82	1	0	1	1	1	abortive infection resistance protein	FF	VG
70061_P1	LLNEXT_MAG_70061	infantis	40266	61.7	0	0	0	0	1	membrane protein	MF	VG
86703_P1	LLNEXT_MAG_86703	infantis	19525	62.25	0	1	0	1	1	ribonuclease toxin of AT system	BF	VG
67049_P2	LLNEXT_MAG_67049	infantis	40529	60.66	1	1	1	1	1	ADP-ribosyltransferase exoenzyme toxin; phosphoadenosine phosphosulfate reductase; host range and adsorption protein	NA	NA
73108_P1	LLNEXT_MAG_73108	infantis	41672	62.97	0	1	1	1	1	ribonuclease toxin of AT system	NA	CS
70191_P1	LLNEXT_MAG_70191	infantis	38984	60.93	0	0	1	1	1	Lar-like restriction alleviation protein; toxin; phosphoadenosine phosphosulfate reductase	NA	VG
64383_P2	LLNEXT_MAG_64383	nexti	21177	62.48	1	1	0	1	1	glutamine amidotransferase	FF	CS
65622_P1	LLNEXT_MAG_65622	infantis	39995	59.71	1	0	1	1	0		BF	CS
67063_P1	LLNEXT_MAG_67063	infantis	55595	63.06	0	1	1	1	1	ribonuclease toxin of AT system; ribonuclease toxin of AT system	BF	VG
84046_P2	LLNEXT_MAG_84046	nexti	34166	61.66	1	0	1	1	1	DefenseFinder protein	BF	VG
69206_P3	LLNEXT_MAG_69206	infantis	40228	60.96	1	1	1	1	1	phosphoadenosine phosphosulfate reductase	NA	VG
83748_P1	LLNEXT_MAG_83748	longum	21798	62.08	1	1	0	1	1	glutamine amidotransferase	BF	VG
68097_P1	LLNEXT_MAG_68097	infantis	19523	62.25	0	1	0	1	1	ribonuclease toxin of AT system	MF	NA
62727_P1	LLNEXT_MAG_62727	infantis	19382	61.74	1	1	0	1	1	ribonuclease toxin of AT system	BF	VG
85614_P1	LLNEXT_MAG_85614	infantis	43751	61.22	0	1	0	1	1	Ren-like exclusion protein; DefenseFinder protein	BF	VG
81465_P1	LLNEXT_MAG_81465	longum	23059	61.82	0	0	0	0	0		NA	VG
57913_P1	LLNEXT_MAG_57913	longum	76308	64.01	0	1	1	1	1	ribonuclease toxin of AT system; ribonuclease toxin of AT system	FF	VG
67579_P2	LLNEXT_MAG_67579	infantis	38278	61.14	0	0	1	1	1	membrane protein	NA	VG
58299_P1	LLNEXT_MAG_58299	longum	16551	59.85	0	1	0	1	0		NA	VG
84935_P1	LLNEXT_MAG_84935	nexti	32907	59.61	1	0	1	1	1	phosphoadenosine phosphosulfate reductase	BF	VG
67652_P2	LLNEXT_MAG_67652	infantis	39876	61.19	0	0	1	1	1	membrane protein	BF	VG
69915_P1	LLNEXT_MAG_69915	infantis	39553	61.26	1	0	1	1	1	membrane protein	NA	CS
70955_P2	LLNEXT_MAG_70955	infantis	20222	62.65	0	0	0	0	0		MF	VG
66966_P1	LLNEXT_MAG_66966	longum	33628	60.41	1	0	0	0	0		BF	VG
69999_P2	LLNEXT_MAG_69999	infantis	38350	63.68	0	1	1	1	1	ribonuclease toxin of AT system; ribonuclease toxin of AT system	BF	VG
64636_P1	LLNEXT_MAG_64636	longum	17332	63.25	1	1	0	1	0		BF	VG
58578_P1	LLNEXT_MAG_58578	longum	33213	60.2	0	1	0	1	0		NA	VG
68496_P1	LLNEXT_MAG_68496	infantis	19382	61.75	1	1	0	1	1	ribonuclease toxin of AT system	FF	VG
66686_P1	LLNEXT_MAG_66686	infantis	39568	61.65	1	1	0	1	1	DefenseFinder protein	BF	VG
68097_P2	LLNEXT_MAG_68097	infantis	32778	61.42	0	0	1	1	0		MF	NA
60487_P1	LLNEXT_MAG_60487	suis	19584	61.25	0	0	0	0	1	glutamine amidotransferase	MF	VG
69915_P2	LLNEXT_MAG_69915	infantis	19382	61.75	1	1	0	1	0		NA	CS
69963_P1	LLNEXT_MAG_69963	infantis	36886	63.74	0	1	1	1	1	ribonuclease toxin of AT system	FF	VG
67579_P3	LLNEXT_MAG_67579	infantis	22554	63.76	0	0	0	0	0		NA	VG
65727_P1	LLNEXT_MAG_65727	longum	14245	59.99	0	0	0	0	0		FF	VG
58578_P2	LLNEXT_MAG_58578	longum	29786	62.27	0	0	1	1	1	DefenseFinder protein	NA	VG
75832_P2	LLNEXT_MAG_75832	infantis	19382	61.74	1	1	0	1	1	ribonuclease toxin of AT system	NA	VG
71082_P1	LLNEXT_MAG_71082	infantis	41658	61.25	1	1	1	1	1	membrane protein; Doc-like toxin	MF	CS
64132_P1	LLNEXT_MAG_64132	longum	40913	61.54	0	1	1	1	1	DefenseFinder protein	FF	VG
58553_P1	LLNEXT_MAG_58553	infantis	38123	60.64	0	1	1	1	1	phosphoadenosine phosphosulfate reductase; ADP-ribosyltransferase exoenzyme toxin	BF	VG
73479_P1	LLNEXT_MAG_73479	infantis	38016	61.55	0	0	1	1	0		FF	VG
60487_P2	LLNEXT_MAG_60487	suis	31416	62.97	0	1	1	1	0		MF	VG
71101_P1	LLNEXT_MAG_71101	infantis	26254	62.36	0	0	0	0	1	phosphoadenosine phosphosulfate reductase	BF	CS
58159_P1	LLNEXT_MAG_58159	infantis	38591	61.81	0	1	1	1	1	Doc-like toxin	BF	VG
69202_P1	LLNEXT_MAG_69202	infantis	40228	60.96	0	1	1	1	1	phosphoadenosine phosphosulfate reductase	NA	CS
67579_P4	LLNEXT_MAG_67579	infantis	17956	62.09	0	1	0	1	0		NA	VG
55739_P1	LLNEXT_MAG_55739	nexti	33491	60.44	1	0	1	1	0		FF	CS
67063_P2	LLNEXT_MAG_67063	infantis	40231	60.96	0	1	1	1	1	phosphoadenosine phosphosulfate reductase	BF	VG
83513_P1	LLNEXT_MAG_83513	longum	37308	61.54	0	1	0	1	0		BF	VG
58578_P3	LLNEXT_MAG_58578	longum	16919	60.9	0	1	0	1	0		NA	VG
68815_P1	LLNEXT_MAG_68815	infantis	33829	61.73	0	1	1	1	1	ribonuclease toxin of AT system; VFDB virulence factor protein	NA	VG
58508_P1	LLNEXT_MAG_58508	infantis	19382	61.74	0	1	0	1	1	ribonuclease toxin of AT system	NA	VG
56798_P1	LLNEXT_MAG_56798	suis	26873	60.57	0	1	1	1	1	Doc-like toxin; membrane protein	MF	VG
62138_P1	LLNEXT_MAG_62138	nexti	35365	60.46	1	0	0	0	0		FF	CS
56287_P1	LLNEXT_MAG_56287	longum	37244	63.71	0	1	1	1	0		MF	VG
66057_P2	LLNEXT_MAG_66057	infantis	22899	63.83	0	0	0	0	0		MF	CS
69424_P1	LLNEXT_MAG_69424	infantis	38641	61.32	0	0	1	1	0		NA	VG
66271_P1	LLNEXT_MAG_66271	longum	12326	62.75	0	1	0	1	1	glutamine amidotransferase	BF	VG
58553_P2	LLNEXT_MAG_58553	infantis	36743	61.74	0	0	1	1	0		BF	VG
71200_P1	LLNEXT_MAG_71200	infantis	36514	61.61	0	0	1	1	0		BF	VG
74375_P1	LLNEXT_MAG_74375	infantis	40230	60.96	0	1	1	1	1	phosphoadenosine phosphosulfate reductase	FF	VG
66941_P1	LLNEXT_MAG_66941	nexti	21177	62.49	1	1	0	1	1	glutamine amidotransferase	BF	CS
69854_P1	LLNEXT_MAG_69854	infantis	28464	60.76	0	0	1	1	0		BF	VG
72910_P1	LLNEXT_MAG_72910	longum	26308	61.53	0	0	0	0	0		FF	VG
80204_P1	LLNEXT_MAG_80204	longum	28396	61.6	0	1	0	1	0		NA	VG
71182_P1	LLNEXT_MAG_71182	infantis	26933	64.44	1	0	0	0	1	ribonuclease toxin of AT system; ribonuclease toxin of AT system	FF	VG
60794_P1	LLNEXT_MAG_60794	longum	32580	60.74	0	1	0	1	0		BF	VG
66057_P3	LLNEXT_MAG_66057	infantis	19544	62.26	0	1	0	1	1	ribonuclease toxin of AT system	MF	CS
65324_P1	LLNEXT_MAG_65324	infantis	35271	61.33	0	0	1	1	0		NA	VG
67652_P3	LLNEXT_MAG_67652	infantis	40228	60.96	0	1	1	1	1	phosphoadenosine phosphosulfate reductase	BF	VG
71565_P2	LLNEXT_MAG_71565	infantis	28620	61.93	0	0	1	1	0		FF	CS
86044_P1	LLNEXT_MAG_86044	infantis	36336	61.72	0	0	1	1	0		NA	CS
69865_P1	LLNEXT_MAG_69865	nexti	33898	60.67	1	0	0	0	1	toxin-antitoxin system HicB-like; toxin; Lar-like restriction alleviation protein	BF	VG
70191_P2	LLNEXT_MAG_70191	infantis	29681	60.82	0	0	1	1	0		NA	VG
65222_P1	LLNEXT_MAG_65222	infantis	38503	63.72	0	1	1	1	1	ribonuclease toxin of AT system; ribonuclease toxin of AT system	NA	VG
65137_P1	LLNEXT_MAG_65137	infantis	19526	62.25	0	1	0	1	1	ribonuclease toxin of AT system	MF	VG
65964_P1	LLNEXT_MAG_65964	infantis	40238	60.97	0	1	1	1	1	phosphoadenosine phosphosulfate reductase	BF	VG
67237_P1	LLNEXT_MAG_67237	infantis	27454	61.86	0	0	0	0	0		NA	VG
85862_P1	LLNEXT_MAG_85862	infantis	42951	60.91	0	1	1	1	1	phosphoadenosine phosphosulfate reductase	NA	CS
69424_P2	LLNEXT_MAG_69424	infantis	19382	61.74	0	1	0	1	0		NA	VG
65137_P2	LLNEXT_MAG_65137	infantis	28726	61.89	0	0	1	1	0		MF	VG
71882_P1	LLNEXT_MAG_71882	infantis	32483	61.03	0	0	1	1	0		BF	VG
71367_P1	LLNEXT_MAG_71367	infantis	22899	63.83	0	0	0	0	0		NA	VG
86044_P2	LLNEXT_MAG_86044	infantis	26255	62.32	0	0	0	0	1	phosphoadenosine phosphosulfate reductase; host range and adsorption protein	NA	CS
70586_P1	LLNEXT_MAG_70586	infantis	34743	62	0	0	1	1	0		NA	VG
59068_P1	LLNEXT_MAG_59068	longum	34670	59.96	0	1	0	1	0		NA	VG
65294_P1	LLNEXT_MAG_65294	longum	31892	61.69	0	1	0	1	0		BF	VG
67069_P1	LLNEXT_MAG_67069	longum	37512	60.37	0	0	0	0	0		FF	CS
66919_P1	LLNEXT_MAG_66919	infantis	40931	61.29	1	0	1	1	1	membrane protein	BF	VG
66186_P2	LLNEXT_MAG_66186	infantis	19382	61.75	1	1	0	1	1	ribonuclease toxin of AT system	FF	VG
84935_P2	LLNEXT_MAG_84935	nexti	22484	62.75	1	1	0	1	1	glutamine amidotransferase	BF	VG
68496_P2	LLNEXT_MAG_68496	infantis	36744	61.73	1	0	1	1	0		FF	VG
67237_P2	LLNEXT_MAG_67237	infantis	27758	62.18	0	0	1	1	0		NA	VG
68258_P1	LLNEXT_MAG_68258	suis	34677	60.91	0	0	1	1	0		BF	VG
67507_P1	LLNEXT_MAG_67507	infantis	19544	62.26	0	1	0	1	1	ribonuclease toxin of AT system	BF	CS
69854_P2	LLNEXT_MAG_69854	infantis	19526	62.28	0	1	0	1	1	ribonuclease toxin of AT system	BF	VG
80476_P1	LLNEXT_MAG_80476	infantis	33349	61.19	0	0	1	1	0		BF	VG
77328_P1	LLNEXT_MAG_77328	infantis	38646	61.14	0	0	1	1	1	membrane protein	BF	VG
68065_P1	LLNEXT_MAG_68065	longum	17770	62.93	0	1	0	1	0		NA	VG
67585_P1	LLNEXT_MAG_67585	infantis	41996	61.23	0	1	1	1	1	Doc-like toxin; membrane protein	NA	VG
83488_P2	LLNEXT_MAG_83488	longum	39907	65.01	0	0	1	1	1	anti-restriction protein; phosphoadenosine phosphosulfate reductase; anti-restriction protein	BF	VG
71082_P2	LLNEXT_MAG_71082	infantis	31345	61.09	1	0	1	1	0		MF	CS
77328_P2	LLNEXT_MAG_77328	infantis	38384	60.47	0	0	0	0	0		BF	VG
65647_P1	LLNEXT_MAG_65647	longum	32036	60.89	0	1	0	1	0		BF	NA
71359_P1	LLNEXT_MAG_71359	infantis	19544	62.26	1	1	0	1	1	ribonuclease toxin of AT system	MF	VG
68638_P1	LLNEXT_MAG_68638	infantis	19383	61.75	1	1	0	1	1	ribonuclease toxin of AT system	MF	VG
64103_P1	LLNEXT_MAG_64103	infantis	39984	61.24	0	0	1	1	1	membrane protein	NA	VG
66843_P1	LLNEXT_MAG_66843	longum	37469	63.79	1	1	1	1	1	ribonuclease toxin of AT system	BF	VG
67585_P2	LLNEXT_MAG_67585	infantis	38906	63.68	0	1	1	1	1	ribonuclease toxin of AT system; ribonuclease toxin of AT system	NA	VG
73108_P2	LLNEXT_MAG_73108	infantis	25359	59.97	0	0	0	0	0		NA	CS
56610_P1	LLNEXT_MAG_56610	longum	34081	60.22	0	0	0	0	0		FF	VG
66604_P1	LLNEXT_MAG_66604	nexti	20137	59.58	1	1	0	1	1	glutamine amidotransferase	FF	VG
80476_P2	LLNEXT_MAG_80476	infantis	19523	62.26	0	1	0	1	1	ribonuclease toxin of AT system	BF	VG
70835_P1	LLNEXT_MAG_70835	infantis	34931	63.11	1	1	1	1	0		MF	VG
69202_P2	LLNEXT_MAG_69202	infantis	19382	61.74	0	1	0	1	1	ribonuclease toxin of AT system	NA	CS
69892_P1	LLNEXT_MAG_69892	infantis	39661	61.31	1	0	1	1	1	membrane protein	FF	VG
85755_P1	LLNEXT_MAG_85755	infantis	19382	61.74	1	1	0	1	1	ribonuclease toxin of AT system	FF	CS
75832_P3	LLNEXT_MAG_75832	infantis	40271	58.4	1	1	1	1	0		NA	VG
84530_P2	LLNEXT_MAG_84530	longum	36564	61.19	0	1	0	1	0		MF	VG
58553_P3	LLNEXT_MAG_58553	infantis	38683	63.68	0	1	1	1	1	ribonuclease toxin of AT system	BF	VG
55691_P2	LLNEXT_MAG_55691	longum	71072	61.12	0	1	0	1	0		BF	VG
71882_P2	LLNEXT_MAG_71882	infantis	32349	63.68	0	1	1	1	0		BF	VG
86044_P3	LLNEXT_MAG_86044	infantis	38730	63.73	0	1	1	1	1	ribonuclease toxin of AT system; ribonuclease toxin of AT system	NA	CS
71082_P3	LLNEXT_MAG_71082	infantis	39995	59.71	1	0	1	1	0		MF	CS
69206_P4	LLNEXT_MAG_69206	infantis	29561	61.82	1	0	0	0	1	VFDB virulence factor protein	NA	VG
68065_P2	LLNEXT_MAG_68065	longum	32458	60.76	0	1	0	1	0		NA	VG
65964_P2	LLNEXT_MAG_65964	infantis	40308	61.53	0	0	1	1	1	membrane protein	BF	VG
85258_P1	LLNEXT_MAG_85258	nexti	22852	62.85	1	0	0	0	1	glutamine amidotransferase	BF	CS
69202_P3	LLNEXT_MAG_69202	infantis	36744	61.73	0	0	1	1	0		NA	CS
71381_P1	LLNEXT_MAG_71381	infantis	39786	61.22	0	0	1	1	1	membrane protein	FF	VG
79957_P3	LLNEXT_MAG_79957	infantis	17789	62.75	0	1	0	1	0		BF	VG
69424_P3	LLNEXT_MAG_69424	infantis	40274	61.54	0	0	1	1	0		NA	VG
86186_P1	LLNEXT_MAG_86186	infantis	34888	59.13	0	0	0	0	1	MazF-like growth inhibitor	NA	CS
69672_P1	LLNEXT_MAG_69672	infantis	32262	61.08	0	0	1	1	0		FF	VG
66373_P1	LLNEXT_MAG_66373	suis	41154	61.03	0	1	1	1	1	host range and adsorption protein; Doc-like toxin	MF	VG
60487_P3	LLNEXT_MAG_60487	suis	23781	60.79	0	1	1	1	1	Doc-like toxin	MF	VG
64037_P1	LLNEXT_MAG_64037	infantis	40218	63.6	0	1	1	1	1	ribonuclease toxin of AT system; ribonuclease toxin of AT system	NA	VG
63480_P1	LLNEXT_MAG_63480	infantis	36048	63.19	1	0	1	1	0		MF	VG
65081_P1	LLNEXT_MAG_65081	infantis	38685	63.68	0	1	1	1	1	ribonuclease toxin of AT system	NA	VG
57913_P2	LLNEXT_MAG_57913	longum	35687	64.78	0	1	1	1	1	Lar-like restriction alleviation protein	FF	VG
83841_P1	LLNEXT_MAG_83841	nexti	36743	59.67	1	1	0	1	1	glutamine amidotransferase	NA	VG
72204_P1	LLNEXT_MAG_72204	infantis	41040	61.33	0	0	1	1	1	membrane protein	MF	VG
85862_P2	LLNEXT_MAG_85862	infantis	36258	63.76	0	1	1	1	0		NA	CS
84530_P3	LLNEXT_MAG_84530	longum	20010	63.9	0	0	0	0	1	ribonuclease toxin of AT system	MF	VG
58159_P2	LLNEXT_MAG_58159	infantis	19522	62.24	0	1	0	1	1	ribonuclease toxin of AT system	BF	VG
83748_P2	LLNEXT_MAG_83748	longum	35710	61.22	1	1	0	1	0		BF	VG
60237_P1	LLNEXT_MAG_60237	nexti	40769	62.93	1	0	1	1	1	anti-restriction protein; DefenseFinder protein; toxin	MF	VG
79709_P1	LLNEXT_MAG_79709	infantis	40932	61.29	0	0	1	1	1	membrane protein	NA	NA
71882_P3	LLNEXT_MAG_71882	infantis	39769	61.08	0	1	1	1	1	phosphoadenosine phosphosulfate reductase	BF	VG
78257_P1	LLNEXT_MAG_78257	longum	34473	62.44	0	1	1	1	0		NA	VG
69963_P2	LLNEXT_MAG_69963	infantis	17705	62.72	0	1	0	1	0		FF	VG
57913_P3	LLNEXT_MAG_57913	longum	35878	60.64	0	1	0	1	0		FF	VG
64037_P2	LLNEXT_MAG_64037	infantis	31458	61.69	0	0	0	0	0		NA	VG
59068_P2	LLNEXT_MAG_59068	longum	19742	60.45	0	1	0	1	1	glutamine amidotransferase	NA	VG
71531_P1	LLNEXT_MAG_71531	suis	18597	59.95	0	1	0	1	1	glutamine amidotransferase	NA	VG
66919_P2	LLNEXT_MAG_66919	infantis	19382	61.75	1	1	0	1	0		BF	VG
68951_P1	LLNEXT_MAG_68951	infantis	28726	61.89	0	0	1	1	0		NA	VG
68065_P3	LLNEXT_MAG_68065	longum	33736	60.43	0	0	1	1	1	superinfection exclusion; toxin; phosphoadenosine phosphosulfate reductase	NA	VG
65574_P1	LLNEXT_MAG_65574	infantis	17819	62.81	1	1	0	1	0		NA	VG
64636_P2	LLNEXT_MAG_64636	longum	26363	61.19	1	0	0	0	0		BF	VG
65222_P2	LLNEXT_MAG_65222	infantis	37356	60.87	0	1	1	1	1	Lar-like restriction alleviation protein	NA	VG
69915_P3	LLNEXT_MAG_69915	infantis	40229	60.96	1	1	1	1	1	phosphoadenosine phosphosulfate reductase	NA	CS
68204_P2	LLNEXT_MAG_68204	infantis	22899	63.84	0	0	0	0	0		NA	VG
65727_P2	LLNEXT_MAG_65727	longum	32291	60.94	0	1	0	1	0		FF	VG
85862_P3	LLNEXT_MAG_85862	infantis	28464	60.76	0	0	1	1	0		NA	CS
60976_P2	LLNEXT_MAG_60976	longum	35298	60.55	0	0	1	1	1	phosphoadenosine phosphosulfate reductase; toxin; ADP-ribosyltransferase exoenzyme toxin	NA	NA
84193_P1	LLNEXT_MAG_84193	longum	30714	60.77	1	0	1	1	1	phosphoadenosine phosphosulfate reductase; toxin; superinfection exclusion	BF	VG
71367_P2	LLNEXT_MAG_71367	infantis	19544	62.26	0	1	0	1	1	ribonuclease toxin of AT system	NA	VG
83366_P2	LLNEXT_MAG_83366	longum	31909	61.03	0	1	0	1	0		NA	CS
83366_P3	LLNEXT_MAG_83366	longum	35244	64.09	0	1	1	1	1	ribonuclease toxin of AT system	NA	CS
60794_P2	LLNEXT_MAG_60794	longum	35241	60.58	0	0	0	0	1	VFDB virulence factor protein	BF	VG
71860_P1	LLNEXT_MAG_71860	infantis	79504	60.95	0	1	1	1	1	phosphoadenosine phosphosulfate reductase; phosphoadenosine phosphosulfate reductase	MF	VG
86186_P2	LLNEXT_MAG_86186	infantis	36125	63.61	0	1	1	1	0		NA	CS
55857_P1	LLNEXT_MAG_55857	longum	20155	61.76	0	0	0	0	0		FF	VG
71101_P2	LLNEXT_MAG_71101	infantis	19382	61.75	0	1	0	1	0		BF	CS
86710_P1	LLNEXT_MAG_86710	infantis	36121	62.01	0	0	1	1	0		BF	VG
78381_P1	LLNEXT_MAG_78381	infantis	41040	61.34	0	0	1	1	1	membrane protein	NA	VG
65647_P2	LLNEXT_MAG_65647	longum	19257	61.03	0	0	0	0	1	glutamine amidotransferase	BF	NA
65137_P3	LLNEXT_MAG_65137	infantis	40533	60.67	0	1	1	1	1	ADP-ribosyltransferase exoenzyme toxin; phosphoadenosine phosphosulfate reductase	MF	VG
71882_P4	LLNEXT_MAG_71882	infantis	28726	61.88	0	0	1	1	0		BF	VG
62516_P2	LLNEXT_MAG_62516	infantis	19382	61.74	0	1	0	1	1	ribonuclease toxin of AT system	MF	VG
68437_P1	LLNEXT_MAG_68437	infantis	19382	61.75	0	1	0	1	1	ribonuclease toxin of AT system	NA	VG
68204_P3	LLNEXT_MAG_68204	infantis	20907	62.01	0	1	0	1	1	glutamine amidotransferase; ribonuclease toxin of AT system	NA	VG
65712_P1	LLNEXT_MAG_65712	longum	19421	61.96	0	1	0	1	1	glutamine amidotransferase	BF	CS
64037_P3	LLNEXT_MAG_64037	infantis	22899	63.84	0	0	0	0	0		NA	VG
57167_P1	LLNEXT_MAG_57167	longum	37475	62.44	0	1	0	1	0		BF	VG
59068_P3	LLNEXT_MAG_59068	longum	38422	57.82	0	1	1	1	1	anti-restriction protein	NA	VG
71082_P4	LLNEXT_MAG_71082	infantis	23000	63.77	1	1	1	1	0		MF	CS
71565_P3	LLNEXT_MAG_71565	infantis	24274	62.23	0	0	0	0	1	phosphoadenosine phosphosulfate reductase	FF	CS
64636_P3	LLNEXT_MAG_64636	longum	29526	60.9	1	0	1	1	1	phosphoadenosine phosphosulfate reductase; toxin; superinfection exclusion	BF	VG
69672_P2	LLNEXT_MAG_69672	infantis	28726	61.88	0	0	1	1	0		FF	VG
84624_P1	LLNEXT_MAG_84624	nexti	32074	52.67	1	0	0	0	1	CARD resistance protein	BF	VG
65622_P2	LLNEXT_MAG_65622	infantis	32784	61.08	1	0	1	1	0		BF	CS
68815_P2	LLNEXT_MAG_68815	infantis	35665	61.74	0	1	1	1	0		NA	VG
66271_P2	LLNEXT_MAG_66271	longum	9174	63.81	0	0	0	0	0		BF	VG
71101_P3	LLNEXT_MAG_71101	infantis	40931	61.28	0	0	1	1	1	membrane protein	BF	CS
68951_P2	LLNEXT_MAG_68951	infantis	19523	62.25	0	1	0	1	1	ribonuclease toxin of AT system	NA	VG
86710_P2	LLNEXT_MAG_86710	infantis	22500	60.52	0	1	0	1	0		BF	VG
79709_P2	LLNEXT_MAG_79709	infantis	19382	61.75	0	1	0	1	1	ribonuclease toxin of AT system	NA	NA
68204_P4	LLNEXT_MAG_68204	infantis	40308	61.52	0	0	1	1	1	membrane protein	NA	VG
69999_P3	LLNEXT_MAG_69999	infantis	79935	61	0	0	1	1	0		BF	VG
74375_P2	LLNEXT_MAG_74375	infantis	41541	62.88	0	1	1	1	1	ribonuclease toxin of AT system	FF	VG
80476_P3	LLNEXT_MAG_80476	infantis	27758	64.62	0	0	1	1	0		BF	VG
84559_P1	LLNEXT_MAG_84559	longum	32256	60.75	1	1	0	1	0		NA	VG
65441_P1	LLNEXT_MAG_65441	infantis	17956	62.09	0	1	0	1	0		NA	VG
81465_P2	LLNEXT_MAG_81465	longum	20815	60.43	0	0	0	0	1	phosphoadenosine phosphosulfate reductase; toxin	NA	VG
65964_P3	LLNEXT_MAG_65964	infantis	19544	62.26	0	1	0	1	1	ribonuclease toxin of AT system	BF	VG
66753_P2	LLNEXT_MAG_66753	infantis	26861	63.13	0	0	0	0	0		BF	VG
67579_P5	LLNEXT_MAG_67579	infantis	20985	64.34	0	0	0	0	1	ribonuclease toxin of AT system	NA	VG
67069_P2	LLNEXT_MAG_67069	longum	18282	59.54	0	1	0	1	1	glutamine amidotransferase	FF	CS
66268_P1	LLNEXT_MAG_66268	longum	28634	61.39	0	1	0	1	0		BF	VG
69202_P4	LLNEXT_MAG_69202	infantis	23190	63.21	0	0	0	0	0		NA	CS
3493_P1	LLNEXT_MAG_3493	infantis	45492	63.3	1	1	0	1	1	ribonuclease toxin of AT system	MF	CS
84143_P1	LLNEXT_MAG_84143	nexti	21574	59.93	1	1	0	1	1	glutamine amidotransferase	BF	VG
65168_P1	LLNEXT_MAG_65168	infantis	16380	58.92	1	0	0	0	0		NA	VG
86899_P1	LLNEXT_MAG_86899	longum	18211	61.4	0	0	0	0	0		BF	VG
67069_P3	LLNEXT_MAG_67069	longum	30456	63.02	0	0	1	1	0		FF	CS
65622_P3	LLNEXT_MAG_65622	infantis	38642	61.44	1	1	1	1	1	Doc-like toxin	BF	CS
68357_P1	LLNEXT_MAG_68357	infantis	41040	61.33	0	0	1	1	1	membrane protein	BF	VG
70927_P2	LLNEXT_MAG_70927	infantis	20675	62.3	0	0	0	0	1	phosphoadenosine phosphosulfate reductase	FF	VG
56610_P2	LLNEXT_MAG_56610	longum	42186	61.3	0	1	1	1	1	DefenseFinder protein; Doc-like toxin; membrane protein	FF	VG
66753_P3	LLNEXT_MAG_66753	infantis	19544	62.26	0	1	0	1	1	ribonuclease toxin of AT system	BF	VG
86710_P3	LLNEXT_MAG_86710	infantis	40772	61.17	0	0	1	1	0		BF	VG
83578_P1	LLNEXT_MAG_83578	longum	27129	64.15	0	0	0	0	1	ribonuclease toxin of AT system	BF	VG
65324_P2	LLNEXT_MAG_65324	infantis	39193	60.75	0	1	1	1	1	phosphoadenosine phosphosulfate reductase	NA	VG
65574_P2	LLNEXT_MAG_65574	infantis	34796	60.44	1	0	1	1	1	phosphoadenosine phosphosulfate reductase; toxin; Lar-like restriction alleviation protein	NA	VG
69288_P1	LLNEXT_MAG_69288	infantis	21329	61.7	1	0	1	1	0		FF	VG
74667_P1	LLNEXT_MAG_74667	longum	72415	63.77	0	0	1	1	1	ribonuclease toxin of AT system	FF	VG
61732_P3	LLNEXT_MAG_61732	longum	38362	60.36	0	0	0	0	0		FF	VG
71200_P2	LLNEXT_MAG_71200	infantis	34639	62	0	0	1	1	0		BF	VG
70586_P2	LLNEXT_MAG_70586	infantis	13100	63.49	0	0	0	0	0		NA	VG
81732_P1	LLNEXT_MAG_81732	longum	17881	63.62	0	1	0	1	0		FF	VG
84861_P1	LLNEXT_MAG_84861	longum	29960	60.94	0	1	0	1	0		BF	VG
84530_P4	LLNEXT_MAG_84530	longum	17125	60.19	0	1	0	1	0		MF	VG
67507_P2	LLNEXT_MAG_67507	infantis	40308	61.52	0	0	1	1	1	membrane protein	BF	CS
83488_P3	LLNEXT_MAG_83488	longum	17321	63.07	0	1	0	1	0		BF	VG
57581_P1	LLNEXT_MAG_57581	longum	36059	62.46	0	0	1	1	1	DefenseFinder protein	FF	VG
66573_P2	LLNEXT_MAG_66573	infantis	40231	60.96	0	1	1	1	1	phosphoadenosine phosphosulfate reductase	BF	VG
73479_P2	LLNEXT_MAG_73479	infantis	40964	61.29	0	0	1	1	1	Lar-like restriction alleviation protein	FF	VG
72729_P1	LLNEXT_MAG_72729	infantis	16338	56.98	0	0	0	0	0		BF	VG
62516_P3	LLNEXT_MAG_62516	infantis	40776	60.95	0	1	1	1	1	phosphoadenosine phosphosulfate reductase	MF	VG
65622_P4	LLNEXT_MAG_65622	infantis	26256	63.79	1	1	1	1	0		BF	CS
71359_P2	LLNEXT_MAG_71359	infantis	33514	62.28	1	0	1	1	0		MF	VG
77328_P3	LLNEXT_MAG_77328	infantis	39204	60.75	0	1	1	1	1	phosphoadenosine phosphosulfate reductase	BF	VG
70955_P3	LLNEXT_MAG_70955	infantis	31633	62.29	0	0	0	0	0		MF	VG
65964_P4	LLNEXT_MAG_65964	infantis	22894	63.84	0	0	0	0	0		BF	VG
73108_P3	LLNEXT_MAG_73108	infantis	42213	61.54	0	0	1	1	0		NA	CS
84559_P2	LLNEXT_MAG_84559	longum	37649	60.48	1	0	0	0	0		NA	VG
63480_P2	LLNEXT_MAG_63480	infantis	28337	64.44	1	0	0	0	1	ribonuclease toxin of AT system; ribonuclease toxin of AT system	MF	VG
71367_P3	LLNEXT_MAG_71367	infantis	36121	62	0	0	1	1	0		NA	VG

### Sheet: Abbreviations
Abbreviations:
FF = Formula feeding
BF = Breast feeding
MF = Mixed feeding
CS = Caesarean delivery
VG = Vaginal delivery
NA = Not applicable / data not available
